# Physical cell-cell interactions regulate transcriptional programmes that control the responses of high grade serous ovarian cancer patients to therapy

**DOI:** 10.1101/2024.04.16.589574

**Authors:** Sodiq A. Hameed, Walter Kolch, Donal J. Brennan, Vadim Zhernovkov

**Affiliations:** Systems Biology Ireland, School of Medicine, University College Dublin, Belfield, Dublin 4, Ireland; Conway Institute of Biomolecular & Biomedical Research, University College Dublin, Belfield, Dublin 4, Ireland; UCD Gynaecological Oncology Group Catherine McAuley Research Centre Mater Misericordiae University Hospital, Eccles Street, Dublin 7

## Abstract

The tumour microenvironment is composed of a complex cellular network involving cancer, stromal and immune cells in dynamic interactions. A large proportion of this network relies on direct physical interactions between cells, which may impact patient responses to clinical therapy. Doublets in scRNA-seq are usually excluded from analysis. However, they may represent directly interacting cells. To decipher the physical interaction landscape in relation to clinical prognosis, we inferred a physical cell-cell interaction (PCI) network from ‘biological’ doublets in a scRNA-seq dataset of approximately 18,000 cells, obtained from 7 treatment-naive ovarian cancer patients. Focusing on cancer-stromal PCIs, we uncovered molecular interaction networks and transcriptional landscapes that stratified patients in respect to their clinical responses to standard therapy. Good responders featured PCIs involving immune cells interacting with other cell types including cancer cells. Poor responders lacked immune cell interactions, but showed a high enrichment of cancer-stromal PCIs. To explore the molecular differences between cancer-stromal PCIs between responders and non-responders, we identified correlating gene signatures. We constructed ligand-receptor interaction networks and identified associated downstream pathways. The reconstruction of gene regulatory networks and trajectory analysis revealed distinct transcription factor (TF) clusters and gene modules that separated doublet cells by clinical outcomes. Our results indicate (i) that transcriptional changes resulting from PCIs predict the response of ovarian cancer patients to standard therapy, (ii) that immune reactivity of the host against the tumour enhances the efficacy of therapy, and (iii) that cancer-stromal cell interaction can have a dual effect either supporting or inhibiting therapy responses.
