## Supplementary Table 2 for "Physical cell-cell interactions regulate transcriptional programmes that control the responses of high grade serous ovarian cancer patients to therapy"

### Sheet: CR_LDA genes
Genes obtained from Latent Diritchlet Allocation (LDA) analysis for the complete remission (CR) group
genes	no. of cells	probability	topics
KLK5	76	0.546763	10
PPA1	58	0.254386	10
GSN	53	0.230435	10
ANXA11	47	0.21267	10
WT1	45	0.230769	10
ATPIF1	44	0.189655	10
SLC25A5	43	0.191964	10
NT5C	42	0.244186	10
VDAC2	42	0.179487	10
GBAS	41	0.277027	10
HMGCL	40	0.380952	10
SCGB2A1	39	0.309524	10
AKAP9	38	0.180095	10
TCP1	37	0.211429	10
THRAP3	37	0.195767	10
SRI	37	0.165179	10
CCNDBP1	36	0.264706	10
CP	36	0.190476	10
PRDX6	36	0.146341	10
CHMP4C	35	0.346535	10
BAG1	35	0.224359	10
RAB5B	35	0.208333	10
IER2	35	0.157658	10
SLC25A3	35	0.145833	10
NUCB2	34	0.298246	10
ANXA3	34	0.272	10
HACD3	34	0.242857	10
PGAM1	34	0.232877	10
UBE2D1	33	0.261905	10
MCUR1	33	0.25	10
SMARCE1	33	0.234043	10
C21orf59	33	0.229167	10
ATP5A1	33	0.145374	10
RCN2	33	0.141631	10
CD24	92	0.422018	11
EEF1A1	70	0.284553	11
SOX4	65	0.321782	11
VKORC1	65	0.311005	11
NEDD8	62	0.257261	11
HIST1H4C	61	0.311224	11
ALDOA	61	0.247967	11
TUFM	60	0.26087	11
HEBP2	53	0.302857	11
MRPL18	53	0.302857	11
MZT2A	53	0.23348	11
YWHAQ	53	0.230435	11
LRP10	52	0.317073	11
PSMC5	52	0.26943	11
CD164	52	0.238532	11
DAD1	52	0.227074	11
UBA52	52	0.211382	11
ADIRF	51	0.294798	11
SNRPE	51	0.210744	11
CLIC1	51	0.208163	11
PSMB8	49	0.333333	11
PNRC1	49	0.220721	11
HLA-C	49	0.2103	11
PSMB5	48	0.212389	11
GPX1	48	0.195918	11
NSMCE1	47	0.324138	11
CDKN2A	47	0.290123	11
SUB1	47	0.197479	11
PPIA	47	0.193416	11
METTL9	46	0.254144	11
ARL6IP1	46	0.23	11
SNHG8	116	0.542056	12
CIRBP	111	0.47234	12
SNHG7	109	0.592391	12
IMPDH2	105	0.477273	12
RSL1D1	103	0.47032	12
EPB41L4A-AS1	89	0.449495	12
CCNG1	85	0.521472	12
EIF3E	85	0.345528	12
FBXO21	82	0.506173	12
EIF3L	80	0.336134	12
GLTSCR2	77	0.318182	12
EEF2	77	0.313008	12
EIF3D	76	0.331878	12
SMDT1	71	0.334906	12
NPM1	70	0.285714	12
VAMP2	67	0.336683	12
JUNB	67	0.301802	12
CLU	67	0.278008	12
SLC25A6	67	0.273469	12
EEF1B2	66	0.268293	12
SNHG19	65	0.433333	12
ESD	65	0.349462	12
RNASET2	65	0.305164	12
IFITM2	64	0.324873	12
ATP5A1	64	0.281938	12
PPDPF	64	0.267782	12
GNB2L1	64	0.260163	12
SH3YL1	63	0.425676	12
EIF3F	62	0.27193	12
ZFAS1	61	0.247967	12
LDHA	94	0.421525	13
HSPA1B	87	0.467742	13
DNAJB1	78	0.467066	13
HSP90AA1	69	0.285124	13
PGK1	68	0.317757	13
ANXA1	68	0.303571	13
ENO1	65	0.268595	13
DDIT3	64	0.447552	13
HSPA1A	61	0.448529	13
HSPA5	61	0.297561	13
DUSP1	55	0.410448	13
KLF6	53	0.30814	13
PPP1R2	52	0.317073	13
UBC	52	0.212245	13
SLC3A2	51	0.278689	13
PKM	51	0.211618	13
TM4SF1	50	0.220264	13
PPP1R15A	48	0.350365	13
LMNA	48	0.207792	13
SRP72	46	0.317241	13
HERPUD1	44	0.26506	13
HSPA8	44	0.189655	13
HSPH1	43	0.349593	13
NOC2L	43	0.320896	13
CCT5	41	0.212435	13
SAT1	41	0.190698	13
IFRD1	40	0.305344	13
HMGA1	40	0.183486	13
GAPDH	40	0.162602	13
GOLT1B	38	0.383838	13
CLK1	38	0.348624	13
P4HA1	38	0.299213	13
RSRC2	38	0.181818	13
NEAT1	84	0.357447	14
CD74	77	0.34375	14
IGKC	69	0.610619	14
HLA-DRA	65	0.357143	14
ATP5I	63	0.263598	14
HLA-DPA1	62	0.568807	14
HLA-B	59	0.247899	14
HLA-DPB1	56	0.448	14
LYPD6B	55	0.470085	14
XIST	54	0.650602	14
DAPL1	54	0.350649	14
TMA7	54	0.221311	14
S100A1	53	0.257282	14
SAT1	53	0.246512	14
MT-CO2	52	0.211382	14
RNASE1	51	0.62963	14
MT-CO1	51	0.207317	14
HLA-DRB1	50	0.362319	14
SERF2	50	0.204082	14
MT-CYB	50	0.203252	14
PRKCI	49	0.252577	14
DDX5	49	0.211207	14
MALAT1	49	0.199187	14
MT-ND1	49	0.199187	14
MT-ATP6	49	0.199187	14
MT-ND4	49	0.199187	14
TRIM56	48	0.393443	14
EIF1AX	48	0.252632	14
NBEAL1	48	0.227488	14
AHNAK	48	0.220183	14
FUS	48	0.210526	14
ATP5G3	48	0.198347	14
UQCRQ	48	0.197531	14
ITM2C	50	0.396825	15
VIM	49	0.226852	15
FMOD	47	0.443396	15
ID1	46	0.403509	15
KMT2E	46	0.226601	15
IGF2	44	0.260355	15
STMN1	44	0.210526	15
S100A10	44	0.201835	15
KRT17	43	0.597222	15
EMP3	43	0.438776	15
KCNQ1OT1	42	0.229508	15
TSC22D1	42	0.190909	15
RBP1	42	0.183406	15
WDR83OS	42	0.178723	15
MEX3A	41	0.372727	15
LITAF	41	0.266234	15
TNNT1	41	0.251534	15
C1orf186	41	0.210256	15
DDAH2	41	0.183857	15
OST4	41	0.167347	15
S100A6	41	0.166667	15
NDUFA4	41	0.166667	15
UBA52	41	0.166667	15
PSAT1	40	0.245399	15
RAB34	40	0.20202	15
SEPT2	40	0.191388	15
C1orf43	40	0.182648	15
PCNP	40	0.180995	15
HNRNPA3	40	0.179372	15
MYEOV2	40	0.17316	15
GPX4	40	0.168776	15
SF3B6	40	0.167364	15
SLC25A3	40	0.166667	15
CNBP	40	0.164609	15
UBL5	40	0.164609	15
COX5B	40	0.162602	15
CRYAB	66	0.377143	16
S100A4	58	0.331429	16
KRT19	58	0.25	16
ADIRF	55	0.317919	16
CCL28	53	0.557895	16
S100A6	52	0.211382	16
DOK5	50	0.333333	16
PTGDS	49	0.28655	16
H2AFJ	48	0.298137	16
KCNK15	47	0.305195	16
BRI3	46	0.261364	16
MUC1	46	0.256983	16
SMDT1	46	0.216981	16
C19orf33	46	0.198276	16
PLLP	45	0.529412	16
REEP3	45	0.328467	16
COMT	44	0.221106	16
MALAT1	44	0.178862	16
CLDN16	43	0.307143	16
NUPR1	43	0.204762	16
C4orf3	43	0.193694	16
CEBPB	42	0.245614	16
S100A10	42	0.192661	16
FOLR3	41	0.450549	16
PAIP1	41	0.251534	16
AHNAK2	40	0.47619	16
SYNE2	40	0.289855	16
S100A1	40	0.194175	16
GLUL	40	0.185185	16
ABHD11-AS1	39	0.684211	16
SCGB2A1	39	0.309524	16
NDRG1	39	0.284672	16
TUBA1B	50	0.212766	17
HMGB3	48	0.338028	17
HMGN2	43	0.238889	17
TUBA1C	41	0.235632	17
PTMS	41	0.18552	17
STMN1	38	0.181818	17
ANAPC5	37	0.207865	17
H2AFZ	37	0.165179	17
HMGB1	33	0.135246	17
PCNA	32	0.242424	17
TPM1	32	0.161616	17
TXNDC12	31	0.192547	17
CKS1B	30	0.185185	17
TUBB4B	30	0.159574	17
RAN	30	0.123967	17
EIF3J	29	0.170588	17
FAM136A	29	0.154255	17
DEK	29	0.130045	17
FABP5	28	0.28866	17
ZNF22	28	0.16568	17
C20orf24	28	0.147368	17
H2AFV	28	0.14	17
DUT	28	0.131455	17
MCM7	27	0.259615	17
PXMP2	27	0.236842	17
MRPL47	27	0.147541	17
UBE2N	27	0.140625	17
LSM3	27	0.123288	17
RANBP1	27	0.11588	17
GGH	26	0.26	17
ARL13B	26	0.232143	17
PART1	26	0.232143	17
UPK3B	26	0.195489	17
CCT2	26	0.126829	17
SNRPD1	26	0.117117	17
SNRPF	26	0.114035	17
LSM4	26	0.114035	17
SERPING1	67	0.29646	18
SLPI	64	0.292237	18
CD74	61	0.272321	18
WFDC2	60	0.251046	18
TIMP1	59	0.246862	18
C3	56	0.296296	18
ELF3	56	0.28866	18
PDZK1IP1	55	0.398551	18
RARRES3	53	0.315476	18
IFI16	52	0.361111	18
LY6E	52	0.222222	18
EFNA1	51	0.351724	18
PLTP	51	0.335526	18
HLA-DRA	50	0.274725	18
SLC34A2	49	0.352518	18
UACA	48	0.317881	18
C1S	48	0.303797	18
BST2	48	0.23301	18
ZFP36L2	46	0.248649	18
CFB	45	0.351562	18
CYBRD1	45	0.294118	18
TUBB	45	0.185185	18
CEBPD	44	0.354839	18
DUSP23	44	0.216749	18
HLA-E	44	0.207547	18
C6orf48	43	0.180672	18
PIK3IP1	41	0.455556	18
FHL1	41	0.30597	18
ZFP36L1	41	0.183857	18
TM4SF1	41	0.180617	18
HLA-A	41	0.172269	18
HLA-B	41	0.172269	18
FTH1	63	0.256098	19
LCN2	61	0.521368	19
NUPR1	50	0.238095	19
FTL	45	0.182927	19
ANXA7	41	0.232955	19
SQSTM1	39	0.167382	19
S100A14	38	0.311475	19
TXNRD1	37	0.282443	19
GHITM	37	0.171296	19
NQO1	36	0.313043	19
ATF5	36	0.253521	19
PPP1CB	36	0.178218	19
KRT7	35	0.152174	19
AKR1C3	34	0.361702	19
NEAT1	34	0.144681	19
ALCAM	32	0.336842	19
G6PD	32	0.299065	19
UNC5B	31	0.306931	19
TCEA1	31	0.150485	19
RHOC	31	0.149038	19
TXN	31	0.128631	19
BLVRB	30	0.15873	19
BFAR	29	0.25	19
CTTN	29	0.161111	19
PLIN2	28	0.285714	19
VAT1	28	0.285714	19
SNCG	28	0.220472	19
RNF130	28	0.20438	19
RAB14	28	0.20438	19
DDX21	28	0.153846	19
REXO2	28	0.149733	19
SH3BGRL3	89	0.383621	20
KRT8	69	0.285124	20
ZFAS1	69	0.280488	20
CRABP2	62	0.295238	20
RAP1A	58	0.389262	20
KLK6	58	0.379085	20
VIM	54	0.25	20
HSPB1	53	0.215447	20
S100A11	50	0.210084	20
CRYAB	49	0.28	20
SAT1	48	0.223256	20
SERINC2	43	0.373913	20
PERP	43	0.195455	20
CAV2	40	0.493827	20
CAPN2	40	0.296296	20
S100A16	39	0.202073	20
TPM1	39	0.19697	20
SBDS	38	0.211111	20
FXYD5	37	0.310924	20
SMS	35	0.212121	20
CAPZB	35	0.165094	20
CNN3	35	0.156951	20
BSG	35	0.146444	20
LMNA	32	0.138528	20
TAGLN2	32	0.138528	20
GUK1	32	0.131687	20
SLC39A1	31	0.180233	20
CAMTA1	31	0.148325	20
MEAF6	31	0.146226	20
ATP6V0B	30	0.136986	20
MT-CYB	107	0.434959	21
MT-CO2	104	0.422764	21
MT-CO1	103	0.418699	21
MT-ND4	102	0.414634	21
MT-ND3	100	0.409836	21
MT-ATP6	100	0.406504	21
MT-CO3	99	0.402439	21
MT-ND1	98	0.398374	21
MT-ND2	95	0.386179	21
MT-ND5	93	0.379592	21
IGFBP2	83	0.402913	21
SON	61	0.265217	21
ADAR	60	0.387097	21
ATP2A2	59	0.409722	21
AGRN	55	0.352564	21
N4BP2L2	54	0.254717	21
TWSG1	53	0.441667	21
SPOCK2	50	0.352113	21
CDH6	50	0.347222	21
MT-ND4L	50	0.25	21
CD81	48	0.258065	21
ATP1B1	47	0.324138	21
VEZT	44	0.372881	21
HNRNPL	44	0.352	21
CTDSP2	43	0.240223	21
ECE1	40	0.701754	21
C2orf68	40	0.38835	21
ATF6B	40	0.229885	21
ANAPC5	40	0.224719	21
PNISR	40	0.176991	21
CYBA	68	0.300885	22
YIF1A	57	0.295337	22
TMEM9	56	0.333333	22
ILF3	56	0.333333	22
MANF	53	0.30814	22
PPIB	51	0.217021	22
PDIA6	50	0.226244	22
HSP90B1	50	0.215517	22
TM7SF2	49	0.365672	22
FAM213A	49	0.246231	22
PDIA3	49	0.219731	22
PDIA4	46	0.233503	22
ZFPL1	45	0.348837	22
NUTM2B-AS1	45	0.335821	22
EMC4	45	0.238095	22
RNASET2	45	0.211268	22
HNRNPA3	45	0.201794	22
PGS1	44	0.444444	22
VCL	44	0.312057	22
FAAP20	44	0.227979	22
CALR	44	0.186441	22
LINC00176	43	0.373913	22
ANAPC15	43	0.281046	22
LDHB	43	0.181435	22
HNRNPM	42	0.206897	22
NME1	42	0.196262	22
OSTC	42	0.191781	22
HSBP1	42	0.1875	22
TRA2A	41	0.292857	22
KXD1	41	0.282759	22
TBC1D17	45	0.335821	23
MLLT4	38	0.245161	23
PLOD2	35	0.330189	23
CMTM7	34	0.220779	23
ITGB8	33	0.18232	23
IL4I1	32	0.477612	23
BIK	30	0.315789	23
MEX3A	30	0.272727	23
SHMT2	30	0.196078	23
LAMA5	29	0.213235	23
BNIP3	29	0.204225	23
HDAC7	29	0.174699	23
PPDPF	29	0.121339	23
CXCL16	28	0.269231	23
PPP1R14B	28	0.220472	23
PVRL2	28	0.16	23
TNRC6B	28	0.159091	23
YAP1	27	0.221311	23
DDR1	27	0.16875	23
LINC00969	27	0.146739	23
CCDC58	26	0.313253	23
MTHFD2	26	0.208	23
NDRG1	26	0.189781	23
RGS10	26	0.148571	23
RBMX2	25	0.203252	23
NKTR	25	0.167785	23
AGRN	25	0.160256	23
IRF2BP2	25	0.154321	23
NCKAP1	25	0.154321	23
SEC61A1	25	0.147059	23
CEBPB	25	0.146199	23
HIST1H4C	63	0.321429	24
HMGB2	39	0.268966	24
ADIRF	38	0.219653	24
ARL6IP1	35	0.175	24
TUBA1B	34	0.144681	24
CAV1	30	0.306122	24
SRSF3	30	0.128205	24
HMGB1	30	0.122951	24
HNRNPA2B1	29	0.119342	24
CALM2	29	0.118367	24
KLK11	28	0.16	24
MZT2B	28	0.115702	24
RANBP1	27	0.11588	24
ERH	27	0.113445	24
UBE2C	25	0.657895	24
ID1	25	0.219298	24
RARRES2	25	0.126263	24
ANP32B	25	0.116822	24
CKS2	24	0.180451	24
TPM4	24	0.100418	24
PDZK1IP1	23	0.166667	24
MRPL32	23	0.136905	24
ZNF207	23	0.136905	24
CD9	23	0.0991379	24
JTB	23	0.0974576	24
TPR	22	0.122905	24
ARGLU1	22	0.112245	24
HP1BP3	22	0.111675	24
PDIA4	22	0.111675	24
MGST3	22	0.0932203	24
NUCKS1	22	0.0897959	24
MT1E	79	0.470238	25
MT2A	77	0.339207	25
MT1G	75	0.681818	25
MT1F	74	0.510345	25
MT1X	71	0.415205	25
FOLR1	63	0.308824	25
EIF3K	62	0.255144	25
UNC5B-AS1	59	0.556604	25
LSM8	59	0.266968	25
ECH1	59	0.266968	25
FBL	58	0.248927	25
UQCRFS1	57	0.270142	25
ARMCX6	53	0.424	25
UBB	52	0.297143	25
APOA1	51	0.291429	25
SMIM19	51	0.268421	25
NDUFA5	50	0.225225	25
STON2	49	0.347518	25
TEX264	49	0.324503	25
FASTK	49	0.308176	25
AKR7A2	49	0.263441	25
BTG3	49	0.252577	25
NSA2	49	0.230047	25
COX6B1	49	0.201646	25
RBM42	48	0.272727	25
MSLN	48	0.207792	25
TCEAL1	47	0.317568	25
CLTB	47	0.264045	25
UBA1	47	0.26257	25
MED29	46	0.312925	25
ARL3	46	0.298701	25
PRSS1	65	0.755814	26
WFDC2	42	0.175732	26
PTGDS	41	0.239766	26
SLC41A3	40	0.307692	26
ATF5	40	0.28169	26
ATF4	39	0.184834	26
RHBDD2	38	0.202128	26
SETD3	36	0.45	26
PRSS2	36	0.382979	26
HPS3	36	0.330275	26
NECAB3	35	0.271318	26
MAL	35	0.265152	26
PQBP1	35	0.230263	26
NOC4L	34	0.361702	26
GADD45GIP1	34	0.158879	26
CHCHD10	34	0.155963	26
DMAP1	33	0.326733	26
PATZ1	33	0.277311	26
C20orf27	33	0.232394	26
ALKBH7	33	0.146667	26
SNHG25	32	0.223776	26
PSAT1	32	0.196319	26
RNASEH2C	32	0.189349	26
TMEM261	32	0.172043	26
TIMM13	32	0.168421	26
SMIM7	32	0.160804	26
TPT1	32	0.130081	26
APOA1BP	31	0.151961	26
PSME2	31	0.150485	26
UXT	31	0.141553	26
LSM5	31	0.138393	26
PRDX2	31	0.138393	26
IFITM3	31	0.126016	26
TUBA1A	47	0.241026	27
TAGLN2	39	0.168831	27
TSPAN1	36	0.590164	27
DDIT3	35	0.244755	27
CLDN4	35	0.165094	27
CAP1	34	0.174359	27
MITD1	33	0.25	27
CLDN3	33	0.149321	27
MAP1LC3B	32	0.205128	27
PSMD7	32	0.196319	27
HEXB	31	0.201299	27
MFAP4	30	0.32967	27
SLC39A1	30	0.174419	27
CD24	29	0.133028	27
PSMC2	28	0.163743	27
SBDS	27	0.15	27
MRPL37	26	0.172185	27
TACSTD2	26	0.157576	27
VIM	26	0.12037	27
CD63	26	0.106122	27
SQSTM1	25	0.107296	27
CCT5	24	0.124352	27
ATP5C1	24	0.106667	27
PPDPF	24	0.100418	27
TXNIP	23	0.14557	27
LINC00998	23	0.120419	27
ATP6V0B	23	0.105023	27
RAD17	22	0.385965	27
AC093673.5	22	0.255814	27
CNPPD1	22	0.236559	27
IFRD2	22	0.226804	27
ZNF24	22	0.207547	27
ARHGEF2	22	0.196429	27
SLC35B2	22	0.152778	27
WSB1	22	0.135802	27
SH3GLB1	22	0.127907	27
SLC3A2	22	0.120219	27
KRT7	22	0.0956522	27
LAPTM4A	22	0.0932203	27
CLIC1	22	0.0897959	27
MT-ND5	68	0.277551	28
MT-CO3	61	0.247967	28
MT-ND4L	59	0.295	28
MT-CYB	57	0.231707	28
MT-ND2	56	0.227642	28
MT-ND1	55	0.223577	28
MT-CO2	55	0.223577	28
MT-ND4	55	0.223577	28
MT-ATP6	53	0.215447	28
MT-CO1	51	0.207317	28
APP	43	0.187773	28
ITFG1	41	0.338843	28
MT-ND3	41	0.168033	28
HSPA5	40	0.195122	28
GABPB1-AS1	39	0.307087	28
NFIA	39	0.230769	28
CTSB	38	0.175115	28
P4HB	38	0.165217	28
SOCS3	37	0.23871	28
YY1	37	0.189744	28
PIGT	37	0.183168	28
NFKBIA	37	0.172897	28
MTRNR2L1	36	0.444444	28
WLS	36	0.321429	28
PAM	36	0.243243	28
KLF6	36	0.209302	28
ACTN4	36	0.173913	28
POMGNT1	35	0.406977	28
MT-ND6	35	0.269231	28
NOC2L	35	0.261194	28
MIDN	35	0.234899	28
PHIP	35	0.221519	28
PHF14	35	0.19337	28
COL18A1	35	0.175	28
JUN	35	0.15625	28
CRIP1	47	0.251337	29
CKB	46	0.235897	29
TACSTD2	42	0.254545	29
SEC11C	42	0.248521	29
APOA1	41	0.234286	29
KRT18	41	0.168724	29
MGST2	40	0.216216	29
S100A11	40	0.168067	29
PRSS2	39	0.414894	29
KRT8	39	0.161157	29
SCNN1A	38	0.271429	29
DECR1	38	0.245161	29
C12orf75	38	0.217143	29
PSMD2	38	0.180952	29
TSPO	38	0.166667	29
ASL	37	0.313559	29
MAL	37	0.280303	29
C20orf24	37	0.194737	29
GSTO1	36	0.220859	29
MKKS	36	0.210526	29
RGS10	36	0.205714	29
PSMA5	36	0.194595	29
SKP1	36	0.149378	29
G6PD	35	0.327103	29
ECE2	35	0.304348	29
NIPSNAP3A	35	0.271318	29
ZDHHC12	35	0.241379	29
ZNF207	35	0.208333	29
ABHD11	35	0.189189	29
EMX2	35	0.166667	29
NFKBIA	35	0.163551	29
DBI	35	0.159091	29
AP2M1	35	0.150862	29

### Sheet: PR_LDA genes
Genes obtained from Latent Diritchlet Allocation (LDA) analysis for the partial remission (PR) group
genes	no. of cells	probability	topics
TUBA1B	9	0.1125	11
SIAH2	8	0.216216	11
TUBA1A	8	0.119403	11
KRT8	8	0.097561	11
MOB2	7	0.333333	11
PCNA	7	0.269231	11
VEZT	7	0.25	11
CDC123	7	0.179487	11
TACC1	7	0.175	11
UQCC2	7	0.170732	11
FKBP3	7	0.170732	11
AP1S1	7	0.166667	11
DAZAP2	7	0.155556	11
HIST1H4C	7	0.148936	11
PHGDH	7	0.132075	11
ARID5B	7	0.132075	11
ANXA11	7	0.114754	11
SF3B6	7	0.106061	11
TPM4	7	0.106061	11
TAGLN	7	0.104478	11
CYBA	7	0.104478	11
CALR	7	0.104478	11
CALD1	7	0.1	11
LDHA	7	0.0972222	11
RARRES2	7	0.0958904	11
MYL12A	7	0.0921053	11
KRT7	7	0.0875	11
KRT18	7	0.0864198	11
HSP90AA1	7	0.0864198	11
S100A10	7	0.0853659	11
S100A11	7	0.0853659	11
ACTB	7	0.0853659	11
IMPDH2	24	0.32	13
FOS	23	0.389831	13
RBMX	23	0.323944	13
LYPD1	21	0.512195	13
PTMS	21	0.318182	13
PSAP	21	0.295775	13
HSPA8	21	0.269231	13
CREG1	20	0.434783	13
COPZ1	20	0.363636	13
DBI	20	0.357143	13
SRI	20	0.322581	13
ATP5B	20	0.27027	13
TUFM	19	0.322034	13
MDH2	19	0.311475	13
PPP1CC	19	0.311475	13
JUNB	19	0.306452	13
RSL24D1	19	0.24359	13
RAN	19	0.240506	13
SKP1	19	0.234568	13
HNRNPA3	18	0.26087	13
ATP5C1	18	0.26087	13
ERP29	18	0.246575	13
ARL6IP4	18	0.246575	13
TOMM7	18	0.219512	13
OPN3	17	0.548387	13
TRAP1	17	0.435897	13
PCMT1	17	0.377778	13
RSRC2	17	0.34	13
NDUFA10	17	0.309091	13
IGBP1	17	0.293103	13
RAB4A	17	0.288136	13
YWHAE	17	0.288136	13
PNRC1	17	0.274194	13
RBM8A	17	0.253731	13
GDI2	17	0.25	13
MZT2A	17	0.242857	13
RBM39	17	0.242857	13
EID1	17	0.236111	13
RBM3	17	0.220779	13
EIF3L	17	0.220779	13
EEF2	17	0.209877	13
HSP90AB1	17	0.207317	13
C3	21	0.4375	14
TM4SF1	21	0.272727	14
CEBPD	18	0.290323	14
LGALS3BP	16	0.285714	14
ANXA1	16	0.271186	14
TAGLN	16	0.238806	14
APMAP	15	0.454545	14
TMEM176B	15	0.365854	14
C10orf54	14	0.482759	14
C1R	14	0.451613	14
PSMD2	14	0.358974	14
KCNK15	14	0.333333	14
SLC40A1	14	0.325581	14
VGLL1	13	0.8125	14
GPX3	13	0.541667	14
MAGED1	13	0.52	14
MAP1LC3B	13	0.40625	14
LCN2	13	0.361111	14
MRPL43	13	0.342105	14
MLEC	13	0.333333	14
PVRL2	13	0.333333	14
FIBP	13	0.317073	14
MDH1	13	0.240741	14
LSR	13	0.236364	14
KRT7	13	0.1625	14
ISLR	12	0.48	14
PIGT	12	0.375	14
SUCO	12	0.333333	14
TACSTD2	12	0.27907	14
CLDN1	12	0.272727	14
ATP1A1	12	0.26087	14
NDFIP1	12	0.25	14
ITGB1	12	0.230769	14
DYNLT1	12	0.1875	14
PPIB	12	0.181818	14
SLPI	12	0.162162	14
GAS6	12	0.16	14
KRT8	12	0.146341	14
KRT19	19	0.234568	15
CLU	17	0.22973	15
ATP6V1B1	15	0.277778	15
ASAH1	14	0.225806	15
COMMD7	13	0.333333	15
TMEM208	13	0.288889	15
ISYNA1	13	0.245283	15
LAMP1	13	0.2	15
HNRNPK	13	0.191176	15
PSMB5	13	0.185714	15
SARAF	13	0.180556	15
GAS6	13	0.173333	15
SNX3	13	0.171053	15
GON4L	12	0.444444	15
ITGB1BP1	12	0.375	15
MCTS1	12	0.244898	15
PSMC1	12	0.206897	15
TMEM147	12	0.190476	15
PSMD4	12	0.1875	15
SQSTM1	12	0.184615	15
COPE	12	0.181818	15
VPS28	12	0.162162	15
HSP90B1	12	0.16	15
ERH	12	0.16	15
LGALS3	12	0.151899	15
S100A11	12	0.146341	15
UBC	12	0.146341	15
OAZ1	12	0.146341	15
PSMG1	11	0.392857	15
NFYB	11	0.354839	15
YIPF5	11	0.333333	15
PAIP2	11	0.289474	15
COMMD1	11	0.261905	15
PDLIM1	11	0.255814	15
SRM	11	0.25	15
PRPF40A	11	0.244444	15
NR2F6	11	0.234043	15
PHB	11	0.229167	15
DNAJB6	11	0.215686	15
PRNP	11	0.215686	15
MAL2	11	0.211538	15
ATF4	11	0.207547	15
VPS29	11	0.196429	15
SELENBP1	11	0.189655	15
SSB	11	0.186441	15
MTCH1	11	0.186441	15
KLK11	11	0.186441	15
SNRPG	11	0.177419	15
PDIA3	11	0.166667	15
SRSF5	11	0.15942	15
BRI3	11	0.157143	15
CALD1	11	0.157143	15
RASSF7	11	0.157143	15
JTB	11	0.152778	15
MORF4L1	11	0.148649	15
ATP5A1	11	0.146667	15
DCN	11	0.142857	15
CFL1	11	0.139241	15
H3F3B	11	0.139241	15
SKP1	11	0.135802	15
KRT18	11	0.135802	15
TMSB4X	11	0.134146	15
IFITM3	11	0.134146	15
ITM2B	11	0.134146	15
PCP4	28	0.4	17
TNNT2	26	0.472727	17
ACTA2	25	0.609756	17
BCAM	25	0.308642	17
MSLN	25	0.304878	17
ARL6IP1	23	0.410714	17
CPE	23	0.333333	17
ZMAT2	22	0.478261	17
NDUFA13	22	0.289474	17
WBSCR22	21	0.456522	17
TIMP3	21	0.375	17
ATP6V0E1	21	0.287671	17
ATP5G1	20	0.392157	17
MAGED2	20	0.350877	17
SEPW1	20	0.338983	17
SPCS1	20	0.266667	17
PNOC	19	0.404255	17
SUCLG1	19	0.38	17
LSM5	19	0.306452	17
EPCAM	19	0.256757	17
MYL9	19	0.246753	17
CCDC146	18	0.428571	17
RBM17	18	0.391304	17
SCG5	18	0.382979	17
DDX46	18	0.352941	17
CNPY2	18	0.321429	17
APP	18	0.285714	17
CPVL	18	0.268657	17
PSMD6	17	0.607143	17
TMEM139	17	0.586207	17
ATP1B3	17	0.472222	17
TMEM87A	17	0.472222	17
MFGE8	17	0.459459	17
ABRACL	17	0.425	17
RBM25	17	0.326923	17
ST13	17	0.269841	17
PDIA3	17	0.257576	17
ATP5I	17	0.253731	17
TMBIM6	17	0.220779	17
HMGN3	17	0.21519	17
LY6E	17	0.21519	17
FOLR1	17	0.209877	17
DAPL1	48	0.695652	18
EPB41L4A-AS1	42	0.583333	18
BTF3	41	0.5	18
MARCKSL1	39	0.619048	18
NACA	38	0.463415	18
NDUFS7	37	0.672727	18
NDUFB11	37	0.486842	18
VDAC2	37	0.480519	18
FBL	37	0.480519	18
PABPC1	37	0.45122	18
SNRPD2	37	0.45122	18
UQCRH	36	0.455696	18
MZT2B	36	0.439024	18
ATP5G2	36	0.439024	18
TCEB2	36	0.439024	18
SERBP1	35	0.514706	18
NENF	35	0.5	18
TNNT1	35	0.492958	18
PPA1	35	0.472973	18
ESD	35	0.472973	18
SUMO2	35	0.460526	18
C14orf2	35	0.448718	18
NAP1L1	35	0.432099	18
NDUFA4	35	0.426829	18
SNRPC	34	0.618182	18
GNB2L1	34	0.414634	18
COMMD6	34	0.414634	18
YWHAQ	33	0.507692	18
C19orf33	33	0.4125	18
EIF3M	33	0.407407	18
ZFAS1	33	0.407407	18
COX7C	33	0.402439	18
GAPDH	33	0.402439	18
TPT1	33	0.402439	18
NDUFA3	18	0.276923	19
CMAS	17	0.414634	19
CAV1	17	0.246377	19
EEF1D	17	0.207317	19
GHITM	16	0.242424	19
SRSF9	16	0.216216	19
ALDOA	16	0.197531	19
CHMP4B	15	0.272727	19
RARRES2	15	0.205479	19
SEPP1	15	0.202703	19
SNX3	15	0.197368	19
DCN	15	0.194805	19
SERP1	15	0.189873	19
COX5B	15	0.182927	19
LINC00152	14	0.608696	19
ETFB	14	0.297872	19
LINC00116	14	0.27451	19
PTTG1IP	14	0.269231	19
FXYD3	14	0.254545	19
ATRAID	14	0.215385	19
TXNIP	14	0.208955	19
APRT	14	0.197183	19
C11orf58	14	0.189189	19
H3F3B	14	0.177215	19
CLIC1	14	0.17284	19
B2M	14	0.17284	19
PPDPF	14	0.17284	19
SLC25A6	14	0.170732	19
OAZ1	14	0.170732	19
FTL	14	0.170732	19
MT-CO2	39	0.47561	20
MT-ND2	38	0.463415	20
MT-ND4	38	0.463415	20
MT-ND3	37	0.45122	20
MT-CO1	35	0.426829	20
MT-ND1	34	0.414634	20
MT-CO3	34	0.414634	20
MT-ND5	32	0.410256	20
MT-CYB	30	0.365854	20
MT-ATP6	28	0.341463	20
IER2	25	0.446429	20
NDUFAB1	23	0.377049	20
CHURC1	22	0.536585	20
RNF7	21	0.428571	20
PABPN1	20	0.487805	20
FAM210B	20	0.465116	20
KMT2E	20	0.408163	20
FUS	20	0.285714	20
MARK3	19	0.678571	20
ATP6AP2	19	0.44186	20
MT-ND4L	19	0.422222	20
UQCRC2	19	0.292308	20
LAMP2	18	0.666667	20
DHX36	18	0.6	20
SNRPA1	18	0.5625	20
SERPINH1	18	0.545455	20
CD46	18	0.529412	20
PRRC2C	18	0.3	20
PNRC1	18	0.290323	20
APEX1	18	0.272727	20
MALAT1	23	0.280488	21
POLR2J3	20	0.289855	21
NCL	19	0.275362	21
CARHSP1	17	0.298246	21
GNAI2	16	0.347826	21
GTF2I	15	0.454545	21
EIF3A	15	0.333333	21
YPEL3	15	0.294118	21
ARGLU1	15	0.288462	21
SOX4	15	0.258621	21
TXNIP	15	0.223881	21
PNISR	15	0.208333	21
ARPC3	15	0.208333	21
SRRM2	15	0.2	21
ADIRF	15	0.182927	21
AHNAK2	14	0.358974	21
CETN2	14	0.341463	21
PCM1	14	0.333333	21
RIC3	14	0.318182	21
LGALS8	14	0.311111	21
YY1	14	0.304348	21
DEK	14	0.215385	21
LGALS3	14	0.177215	21
NUCKS1	14	0.175	21
PPDPF	14	0.17284	21
S100A6	14	0.170732	21
MGAT4B	13	0.541667	21
ASH1L	13	0.333333	21
ATRX	13	0.325	21
ANAPC5	13	0.325	21
LUC7L3	13	0.295455	21
IMP3	13	0.282609	21
COX17	13	0.276596	21
CAST	13	0.270833	21
MRPL23	13	0.26	21
KLK1	13	0.26	21
PBX1	13	0.245283	21
ARID5B	13	0.245283	21
STUB1	13	0.240741	21
MPHOSPH8	13	0.236364	21
PET100	13	0.236364	21
BTG1	13	0.224138	21
ISCU	13	0.213115	21
NEAT1	13	0.2	21
TPM3	13	0.19697	21
N4BP2L2	13	0.191176	21
CALD1	13	0.185714	21
RBM39	13	0.185714	21
HMGB1	13	0.160494	21
PTMA	13	0.158537	21
TMSB4X	13	0.158537	21
VDAC1	11	0.215686	23
NFKBIA	11	0.166667	23
ANXA7	10	0.277778	23
LDHA	10	0.138889	23
C20orf24	9	0.236842	23
MINOS1	9	0.209302	23
CCND1	9	0.138462	23
ARPC1A	9	0.132353	23
EIF1	9	0.111111	23
ID2	8	0.173913	23
EIF4A1	8	0.156863	23
APH1A	8	0.121212	23
COPRS	7	0.4375	23
FBXO3	7	0.388889	23
LEPROTL1	7	0.333333	23
RSBN1	7	0.318182	23
MRPS31	7	0.259259	23
HBP1	7	0.25	23
LRPAP1	7	0.233333	23
SMS	7	0.225806	23
PHAX	7	0.205882	23
FAM133B	7	0.205882	23
CHMP2B	7	0.189189	23
IMP4	7	0.184211	23
FKBP3	7	0.170732	23
UGP2	7	0.159091	23
PGK1	7	0.12963	23
ARF1	7	0.104478	23
LINC00493	7	0.0985915	23
ALDOA	7	0.0864198	23
CCDC3	19	0.387755	24
PERP	17	0.220779	24
CPVL	16	0.238806	24
TMEM14A	15	0.365854	24
EIF1B	15	0.277778	24
NDUFB4	15	0.211268	24
SARAF	15	0.208333	24
CD151	15	0.2	24
CST3	15	0.194805	24
SEC11A	15	0.189873	24
CIRBP	15	0.182927	24
TRA2B	14	0.291667	24
NUPR1	14	0.233333	24
TXNIP	14	0.208955	24
YBX3	14	0.189189	24
SPINT2	14	0.186667	24
KRT7	14	0.175	24
S100A10	14	0.170732	24
OAZ1	14	0.170732	24
SORBS3	13	0.5	24
LSM1	13	0.351351	24
PAIP2	13	0.342105	24
SLC39A1	13	0.288889	24
SIVA1	13	0.216667	24
TMEM59	13	0.19403	24
CALD1	13	0.185714	24
TSTD1	13	0.175676	24
SSR2	13	0.1625	24
TADA3	12	0.387097	24
TRIM56	12	0.387097	24
PNRC2	12	0.375	24
TUBA4A	12	0.352941	24
CYHR1	12	0.292683	24
TPD52	12	0.266667	24
PSMC3	12	0.25	24
SH3BGRL	12	0.226415	24
HNRNPF	12	0.1875	24
GHITM	12	0.181818	24
CYBA	12	0.179104	24
TAF1D	12	0.171429	24
RARRES2	12	0.164384	24
HSP90B1	12	0.16	24
GAS6	12	0.16	24
MYL12A	12	0.157895	24
TM4SF1	12	0.155844	24
LAPTM4A	12	0.148148	24
KRT18	12	0.148148	24
FABP5	14	0.28	25
CD74	14	0.269231	25
CHI3L1	13	0.342105	25
TFPI2	13	0.224138	25
DUSP23	11	0.215686	25
SDCBP	11	0.215686	25
ARPC1B	11	0.192982	25
RTN4	11	0.183333	25
HEBP2	11	0.169231	25
B2M	11	0.135802	25
ITLN1	10	0.526316	25
CALB2	10	0.526316	25
MT1E	10	0.3125	25
SLC40A1	10	0.232558	25
ATP6V1F	10	0.166667	25
ARF1	10	0.149254	25
VAMP8	10	0.140845	25
HOXD-AS2	9	0.5	25
HLA-DRA	9	0.391304	25
MT1X	9	0.321429	25
PSMB8	9	0.219512	25
LMAN1	9	0.209302	25
HSBP1L1	9	0.204545	25
ARL6IP5	9	0.2	25
2023-09-15	9	0.18	25
REXO2	9	0.176471	25
PBX1	9	0.169811	25
SSU72	9	0.163636	25
WFDC2	9	0.157895	25
CYB5A	9	0.155172	25
SF3B5	9	0.138462	25
PSMA2	9	0.134328	25
SERPING1	9	0.134328	25
TSPO	9	0.134328	25
PSAP	9	0.126761	25
COX7A2	9	0.1125	25
CD9	9	0.111111	25
S100A11	9	0.109756	25
LINC00958	15	0.384615	8
S100A14	14	0.237288	8
MBOAT7	12	0.4	8
DPCD	12	0.363636	8
SUCLG2	12	0.255319	8
MCTS1	12	0.244898	8
IGFBP2	12	0.20339	8
TUBB4B	12	0.179104	8
ATP5D	12	0.162162	8
SVIP	11	0.229167	8
CCT5	11	0.192982	8
ST13	11	0.174603	8
ARL2	11	0.169231	8
DAD1	11	0.15493	8
ATP5G3	11	0.146667	8
ERH	11	0.146667	8
RSL24D1	11	0.141026	8
LY6E	11	0.139241	8
COX6C	11	0.135802	8
S100A11	11	0.134146	8
DGAT1	10	0.4	8
CNIH1	10	0.3125	8
MEA1	10	0.285714	8
DPM3	10	0.243902	8
PHLDA3	10	0.204082	8
SUCLG1	10	0.2	8
NDUFA2	10	0.169492	8
CHCHD10	10	0.149254	8
SMDT1	10	0.147059	8
FKBP1A	10	0.144928	8
HMGN2	10	0.142857	8
HNRNPA2B1	10	0.135135	8
SUB1	10	0.133333	8
SNX3	10	0.131579	8
PERP	10	0.12987	8
PPDPF	10	0.123457	8
WFDC2	24	0.421053	9
BST2	18	0.461538	9
IFI27	16	0.2	9
NDUFS6	15	0.223881	9
PEPD	13	0.342105	9
NDUFA13	13	0.171053	9
CD81	12	0.27907	9
CHCHD10	11	0.164179	9
ATP5I	10	0.149254	9
TPI1	10	0.131579	9
CRIP1	9	0.230769	9
TMEM203	8	0.380952	9
MANF	8	0.242424	9
SLC25A5	8	0.114286	9
THOC3	7	0.538462	9
PUM2	7	0.466667	9
MRPL41	7	0.25	9
PTPRF	7	0.241379	9
PGLS	7	0.159091	9
AURKAIP1	7	0.148936	9
RABAC1	7	0.12069	9
UQCRFS1	7	0.116667	9
PRDX2	7	0.0921053	9
COX7B	7	0.0897436	9
SLC1A5	6	0.461538	9
SDR39U1	6	0.4	9
HDAC1	6	0.333333	9
MRPL12	6	0.272727	9
TMEM134	6	0.2	9
TM7SF2	6	0.1875	9
SDHB	6	0.181818	9
MRPL34	6	0.181818	9
KRT10	6	0.162162	9
DDT	6	0.113208	9
MIF	6	0.107143	9
TMEM205	6	0.105263	9
GADD45GIP1	6	0.1	9
NDUFS8	6	0.0983607	9
SLPI	6	0.0810811	9
NDUFB7	6	0.0740741	9

### Sheet: PD_LDA genes
Genes obtained from Latent Diritchlet Allocation (LDA) analysis for the progressive diseases (PD) group
genes	no. of cells	probability	topics
POLD2	32	0.113074	10
FKBP8	32	0.102236	10
AMZ2	30	0.128755	10
FAM136A	30	0.10989	10
HMGA1	30	0.101695	10
CKLF	29	0.107407	10
DNPH1	29	0.0953947	10
MIF4GD	27	0.230769	10
PRKD3	27	0.190141	10
NXT1	27	0.112971	10
DUSP23	27	0.0859873	10
C22orf39	26	0.155689	10
DDA1	26	0.139785	10
EML4	26	0.108333	10
COL9A3	26	0.100775	10
SOD3	25	0.174825	10
METTL21A	25	0.152439	10
AKR7A2	25	0.119617	10
LSM6	25	0.109649	10
BOLA3	25	0.0929368	10
SLBP	24	0.142857	10
STXBP6	24	0.131868	10
GMNN	24	0.125	10
SNRNP25	24	0.102564	10
IDH2	24	0.0979592	10
MKKS	24	0.0956175	10
SUMO3	24	0.083045	10
TNNT1	24	0.0786885	10
PARD6B	23	0.147436	10
SPATC1L	23	0.125	10
RFC4	23	0.121693	10
LRRC58	23	0.117949	10
COMMD7	23	0.1133	10
STARD7	23	0.112195	10
NOS1AP	23	0.0966387	10
PXMP2	23	0.0942623	10
DCTPP1	23	0.0881226	10
AP3S1	23	0.0787671	10
PTTG1	68	0.278689	11
UBE2C	67	0.352632	11
CENPF	66	0.290749	11
BIRC5	63	0.456522	11
ASPM	62	0.504065	11
TOP2A	62	0.303922	11
CKS2	61	0.274775	11
ARL6IP1	61	0.241107	11
MKI67	60	0.41958	11
TPX2	60	0.394737	11
CENPA	58	0.568627	11
UBE2S	58	0.221374	11
SGOL2	56	0.486957	11
CDKN3	55	0.56701	11
HMMR	54	0.574468	11
NUF2	53	0.441667	11
HN1	53	0.17377	11
NEK2	52	0.634146	11
PRR11	52	0.448276	11
CCNB1	51	0.425	11
PLK1	50	0.769231	11
FAM64A	50	0.609756	11
CDCA3	50	0.60241	11
TROAP	50	0.549451	11
KPNA2	50	0.284091	11
HMGB2	49	0.209402	11
TUBA1C	48	0.195918	11
KIF14	47	0.552941	11
NUSAP1	47	0.364341	11
SMC4	47	0.248677	11
TMPO	47	0.197479	11
HLA-C	55	0.197842	12
MMP7	54	0.432	12
IGFBP7	54	0.173077	12
RARRES2	53	0.319277	12
ANXA4	52	0.220339	12
HLA-A	52	0.167742	12
GPX3	51	0.178322	12
MMP1	48	0.207792	12
CLU	47	0.163194	12
EZR	46	0.192469	12
VCAN	46	0.172932	12
ITM2B	46	0.14557	12
GRN	45	0.15625	12
ANXA2	45	0.148026	12
CRYAB	43	0.377193	12
ATP1B1	43	0.161654	12
PPIC	43	0.161049	12
HSP90B1	43	0.134796	12
C1QTNF3	42	0.591549	12
HLA-B	42	0.244186	12
KCNJ15	41	0.225275	12
DCDC2	41	0.196172	12
MT-ND5	41	0.130159	12
MT-ND3	41	0.127329	12
B2M	41	0.126935	12
DNAH5	40	0.333333	12
SPATS2L	40	0.212766	12
VMP1	40	0.147601	12
TPM1	40	0.132013	12
MT-CYB	40	0.123839	12
IGF2	77	0.292776	13
GAPDH	72	0.22291	13
NDUFA4L2	71	0.464052	13
BNIP3	71	0.278431	13
FAM162A	71	0.248252	13
AKAP12	68	0.246377	13
PGK1	68	0.241135	13
EIF3E	68	0.216561	13
ZFAS1	66	0.204969	13
SLC2A1	62	0.508197	13
KRT19	62	0.243137	13
CKB	61	0.214789	13
ALDOA	61	0.188854	13
PLOD2	58	0.389262	13
TOMM20	58	0.180124	13
VIM	58	0.179567	13
MTHFD2	57	0.2375	13
EIF1	56	0.173375	13
ENO1	55	0.174603	13
AK4	54	0.55102	13
P4HA1	54	0.306818	13
ATF4	54	0.185567	13
IGFBP5	53	0.194139	13
KDELR1	52	0.163009	13
GNB2L1	52	0.160991	13
SHMT2	51	0.207317	13
RSL24D1	51	0.183453	13
PLP2	51	0.181495	13
SSR3	51	0.168317	13
PCCA	50	0.480769	13
IGFBP3	50	0.438596	13
EIF2S3	50	0.177936	13
NBEAL1	50	0.176056	13
TOMM7	50	0.154799	13
EEF2	50	0.154799	13
HIST1H4C	49	0.153605	14
UBE2T	37	0.162281	14
CDK12	36	0.183673	14
PARP1	35	0.115132	14
GGH	33	0.1875	14
TYMS	33	0.157895	14
CCDC34	32	0.143498	14
ZWINT	31	0.196203	14
EMC8	31	0.151961	14
IDH2	31	0.126531	14
DEK	31	0.0996785	14
TUBA1B	31	0.0971787	14
TMSB15A	30	0.205479	14
FAM210B	30	0.159574	14
CMSS1	30	0.106762	14
RANBP1	30	0.0934579	14
EIF4E2	29	0.126087	14
SAE1	28	0.169697	14
RNASEH2A	28	0.153846	14
NUDT1	28	0.123348	14
CENPW	28	0.121739	14
DNMT1	28	0.116183	14
RBM17	28	0.103321	14
FDPS	28	0.0958904	14
CKS1B	28	0.0915033	14
CENPH	27	0.186207	14
HIST2H2AC	26	0.371429	14
RAD51AP1	26	0.230088	14
RRM2	26	0.206349	14
AURKB	26	0.189781	14
SNRPA1	26	0.144444	14
MCRS1	26	0.140541	14
EMD	26	0.117647	14
SNRNP25	26	0.111111	14
HES1	26	0.0984848	14
SNRPB	26	0.0822785	14
FN1	32	0.142222	15
S100A4	31	0.213793	15
S100A6	27	0.0851735	15
RGS5	25	0.280899	15
SPARC	25	0.0791139	15
EMP1	24	0.112676	15
RBP1	24	0.083045	15
GLIPR1	23	0.310811	15
LIMS1	23	0.0909091	15
IGFBP5	23	0.0842491	15
SH3BGRL3	23	0.0749186	15
S100A16	23	0.0746753	15
S100A1	23	0.0741935	15
MT2A	23	0.0725552	15
TAGLN2	23	0.0714286	15
S100A10	23	0.0712074	15
S100A11	23	0.0712074	15
CST3	23	0.0712074	15
RAB31	22	0.252874	15
CTHRC1	22	0.15942	15
MMP14	22	0.135802	15
EMP3	22	0.0932203	15
MLLT11	22	0.0846154	15
HLA-C	22	0.0791367	15
LGALS1	22	0.0696203	15
SNCG	21	0.244186	15
TGFB1	21	0.15	15
GLRX	21	0.111702	15
LMNA	21	0.0763636	15
XXbac-BPG32J3.19	20	0.169492	15
ITPRIPL2	20	0.144928	15
PXDN	20	0.0877193	15
MYL9	20	0.0877193	15
RHOBTB3	20	0.0724638	15
VGF	27	0.313953	16
GPATCH4	27	0.149171	16
SRSF10	25	0.100806	16
COA1	25	0.0996016	16
EMP2	23	0.12234	16
RBBP7	23	0.101322	16
AKR1B1	23	0.0839416	16
SMIM4	22	0.150685	16
SUGP2	22	0.106796	16
DCTPP1	22	0.0842912	16
CCDC74B	21	0.147887	16
PCNA	21	0.1	16
HELLS	21	0.0901288	16
MCM2	20	0.232558	16
UHRF1	20	0.176991	16
FBXO21	20	0.111732	16
SPATA33	20	0.0896861	16
CHAF1A	19	0.166667	16
CSTF2T	19	0.162393	16
FBN2	19	0.138686	16
GPR161	19	0.136691	16
FAM161A	19	0.125	16
RECQL	19	0.102703	16
DNMT1	19	0.0788382	16
SMARCE1	19	0.071161	16
ADD2	18	0.183673	16
KIF3A	18	0.151261	16
IFRD2	18	0.140625	16
NCKAP5	18	0.129496	16
RMI2	18	0.128571	16
BRCA1	18	0.12766	16
MSH6	18	0.119205	16
ANKLE2	18	0.119205	16
TBC1D7	18	0.108434	16
SLC38A2	18	0.0918367	16
ZNF638	18	0.0869565	16
GINS2	18	0.0861244	16
TOMM40	18	0.0825688	16
SUPT16H	18	0.0762712	16
KPNB1	18	0.0614334	16
CTXN1	85	0.412621	17
LINC01116	71	0.304721	17
PCSK1N	71	0.247387	17
MT-CO2	69	0.213622	17
MT-CYB	65	0.201238	17
MT-ATP6	64	0.198142	17
MT-ND1	60	0.185759	17
HOXD9	57	0.325714	17
CTNNAL1	54	0.246575	17
MECOM	54	0.22314	17
CXXC5	54	0.173633	17
TESC	53	0.276042	17
CXCL14	52	0.242991	17
KIF9	50	0.239234	17
ODC1	50	0.16835	17
SMARCA4	49	0.171329	17
TMA7	49	0.151703	17
MAGI1	48	0.40678	17
SHISA5	48	0.256684	17
LINC00152	48	0.226415	17
MIDN	48	0.196721	17
TMEM160	48	0.153846	17
FAM107B	47	0.291925	17
MT-CO3	47	0.145511	17
C1orf226	46	0.2875	17
CTDSPL	46	0.272189	17
PKP4	46	0.197425	17
LAMC1	46	0.146032	17
FZD3	45	0.343511	17
FBN2	45	0.328467	17
PRPF8	45	0.247253	17
ACTN4	45	0.155172	17
PAFAH1B3	45	0.155172	17
MGST3	49	0.152174	18
ARHGDIA	38	0.147287	18
AP1S2	35	0.144033	18
TMEM189	34	0.257576	18
SVIP	34	0.179894	18
CENPV	34	0.17801	18
COTL1	34	0.118881	18
NDUFB1	33	0.111864	18
TXNDC17	32	0.101266	18
ZDHHC4	31	0.143519	18
RNH1	31	0.138393	18
FAM210B	30	0.159574	18
ATP1B3	30	0.114504	18
AURKAIP1	30	0.102389	18
SNRPG	30	0.0934579	18
NDUFAF2	27	0.11157	18
POLR2E	27	0.105882	18
MRPL20	27	0.101124	18
REPIN1	26	0.188406	18
ATP6V1D	26	0.146893	18
SRSF10	26	0.104839	18
RAB35	24	0.25	18
DNAJC15	24	0.169014	18
NRP1	24	0.152866	18
CHCHD6	24	0.126316	18
SRP19	24	0.0916031	18
MORN2	24	0.0875912	18
LAPTM4B	24	0.0813559	18
LAGE3	24	0.0764331	18
PDCD5	24	0.0761905	18
EIF5A	24	0.0745342	18
SLC38A1	43	0.180672	19
TPST2	40	0.222222	19
PGP	37	0.170507	19
WDR43	35	0.19774	19
DNPH1	34	0.111842	19
MYCN	33	0.294643	19
ZC3H11A	33	0.134146	19
FAM84A	32	0.359551	19
UNG	32	0.202532	19
LMCD1	32	0.190476	19
RALBP1	32	0.176796	19
USP10	32	0.157635	19
CYTL1	31	0.27193	19
CDC42EP1	31	0.173184	19
FAM63B	31	0.160622	19
TSEN15	31	0.143519	19
MOXD1	30	0.275229	19
TEAD2	30	0.153846	19
CDK2AP2	30	0.140845	19
NOS1AP	30	0.12605	19
RNASEH1-AS1	29	0.235772	19
PGPEP1	29	0.235772	19
SLC41A1	29	0.216418	19
TRIM38	29	0.16763	19
SOX9	29	0.151042	19
DNAH14	29	0.142857	19
RUFY3	28	0.231405	19
PPM1H	28	0.224	19
SLC29A1	28	0.191781	19
PODXL2	28	0.178344	19
HOXA7	28	0.16	19
ABLIM1	28	0.138614	19
TRAPPC6A	28	0.121212	19
USP22	28	0.103704	19
IFI27	17	0.10119	20
TUBA1A	17	0.0566667	20
CLU	16	0.0555556	20
FABP5	16	0.0526316	20
SLC1A3	15	0.147059	20
ALDH9A1	15	0.0824176	20
PON2	15	0.0590551	20
S100B	14	0.138614	20
PRAF2	14	0.106061	20
GPM6B	14	0.0654206	20
RBP1	14	0.0484429	20
TPPP3	13	0.276596	20
IFITM1	13	0.183099	20
TMEM176B	13	0.142857	20
TMEM176A	13	0.126214	20
FABP7	13	0.108333	20
TUBB2A	13	0.104839	20
NLRP1	13	0.0890411	20
SERPINF1	13	0.0730337	20
PTN	13	0.0698925	20
CD9	13	0.0511811	20
NDFIP1	13	0.0474453	20
SPARCL1	12	0.16	20
PTGDS	12	0.153846	20
C21orf62	12	0.15	20
CA4	12	0.136364	20
WLS	12	0.0991736	20
SGCE	12	0.0909091	20
PAM	12	0.0540541	20
SARAF	12	0.0497925	20
CXADR	12	0.048	20
COMT	12	0.0434783	20
IFITM3	12	0.0380952	20
GMNN	41	0.213542	21
PRDX4	38	0.126246	21
PCNA	37	0.17619	21
EEF1E1	34	0.136546	21
CRELD2	33	0.146667	21
EXOSC5	31	0.201299	21
CENPM	30	0.265487	21
GLO1	29	0.107807	21
NUDT5	29	0.105072	21
MCM3	28	0.153005	21
CSNK2A1	28	0.121212	21
AHCY	28	0.109375	21
TPRKB	27	0.109312	21
EIF6	27	0.102662	21
CKB	27	0.0950704	21
TK1	26	0.224138	21
CIAPIN1	26	0.184397	21
MCM7	26	0.144444	21
ATP1B3	26	0.0992366	21
MTCH1	26	0.0890411	21
MCM5	25	0.183824	21
VBP1	25	0.103734	21
TMEM205	25	0.0859107	21
SRSF3	25	0.078125	21
RAN	25	0.0773994	21
HSDL2	24	0.369231	21
CTC-524C5.2	24	0.266667	21
PPIF	24	0.198347	21
UBE2T	24	0.105263	21
CDC37	24	0.0930233	21
NDUFV2	24	0.0909091	21
SMIM24	59	0.415493	22
MPC2	53	0.168254	22
PCBD1	50	0.160772	22
VAMP8	49	0.266304	22
MFHAS1	49	0.257895	22
ZNRF3	43	0.272152	22
RAB3IP	43	0.259036	22
MAL	41	0.162698	22
KITLG	39	0.251613	22
ATP1A1	39	0.151751	22
FLRT3	37	0.274074	22
C9orf116	37	0.237179	22
CLDN1	37	0.220238	22
CDK2AP2	37	0.173709	22
CHMP3	37	0.153527	22
MLLT4	36	0.190476	22
EPCAM	36	0.173913	22
CREG1	36	0.162896	22
HIPK2	36	0.128114	22
AIF1L	35	0.346535	22
CA12	35	0.339806	22
FOXJ1	34	0.390805	22
DNAH5	34	0.283333	22
BCL2L1	34	0.222222	22
JUND	34	0.144068	22
COBLL1	34	0.130769	22
ARPC1A	34	0.109677	22
LLGL2	33	0.434211	22
TSTD1	33	0.120438	22
OAF	31	0.215278	22
CHCHD3	31	0.125506	22
HES1	31	0.117424	22
S100A1	31	0.1	22
HSP90AA1	107	0.335423	23
CCT5	77	0.289474	23
CCT2	77	0.265517	23
NUDC	76	0.282528	23
HSP90B1	72	0.225705	23
XRCC6	71	0.258182	23
PRMT1	69	0.242105	23
PDIA3	67	0.261719	23
PHGDH	66	0.292035	23
ILF2	66	0.210863	23
RUVBL1	65	0.3125	23
SSB	65	0.219595	23
HDAC2	65	0.215947	23
ATXN10	64	0.268908	23
PKM	64	0.201893	23
SEPT7	63	0.208609	23
DPM1	62	0.360465	23
NDUFA9	62	0.296651	23
GSTO1	62	0.215278	23
FKBP3	61	0.296117	23
RUVBL2	61	0.273543	23
FKBP4	61	0.269912	23
NOL7	61	0.231061	23
PSMA4	61	0.225926	23
ACTB	61	0.188854	23
PRAME	60	0.202703	23
ATP5B	60	0.190476	23
CALR	60	0.189873	23
CACYBP	59	0.196667	23
ACTL6A	58	0.244726	23
SLC25A5	54	0.167702	24
SPINT2	48	0.204255	24
STMN2	46	0.46	24
STMN1	46	0.146497	24
PRDX2	43	0.137821	24
UCHL1	41	0.144366	24
JAGN1	40	0.210526	24
SRI	40	0.126984	24
CLDN4	39	0.207447	24
NXT1	39	0.16318	24
H3F3A	39	0.120743	24
THYN1	37	0.178744	24
NOSIP	37	0.138577	24
CD74	36	0.144578	24
METTL5	36	0.124567	24
S100A11	36	0.111455	24
SDR39U1	35	0.244755	24
SPCS1	35	0.113269	24
FGL2	34	0.283333	24
CCND1	34	0.191011	24
COMMD3	34	0.164251	24
MECOM	34	0.140496	24
DPY30	34	0.108974	24
DAD1	34	0.106918	24
PDCD11	33	0.23913	24
IFT57	33	0.126437	24
SEC13	32	0.156098	24
VPS72	32	0.139738	24
TNNI3	32	0.137339	24
MRPL3	32	0.129032	24
MSMP	67	0.5	25
CLDN5	63	0.567568	25
CALM1	61	0.193038	25
PCSK1	48	0.466019	25
DDR2	48	0.263736	25
TMEM233	47	0.288344	25
CADM1	46	0.210046	25
FGL2	41	0.341667	25
GFRA1	41	0.288732	25
PIGM	41	0.205	25
FZD8	40	0.251572	25
MGST1	40	0.2	25
HAPLN3	38	0.292308	25
SPOCK2	38	0.290076	25
EGFL7	38	0.143939	25
SPCS3	37	0.215116	25
FYN	37	0.18408	25
CXCL14	37	0.172897	25
HPCAL1	36	0.24	25
RFC4	36	0.190476	25
CCDC146	35	0.330189	25
RAB11FIP2	35	0.179487	25
ACTN4	35	0.12069	25
SAT1	35	0.111465	25
EPHB1	34	0.333333	25
ELK3	34	0.191011	25
TESC	34	0.177083	25
CERS6	34	0.151786	25
PAX8	34	0.146552	25
CRTAP	34	0.127341	25
GPC3	34	0.126866	25
HLA-DMB	72	0.382979	26
MAL	71	0.281746	26
IFI44L	68	0.456376	26
RGS10	67	0.255725	26
TSC22D4	63	0.301435	26
NOS1AP	62	0.260504	26
C6orf48	62	0.196203	26
BCAM	61	0.260684	26
BEX2	59	0.231373	26
COL4A4	58	0.389262	26
ARHGEF28	58	0.386667	26
ZNF608	58	0.333333	26
RDH10	58	0.320442	26
EPB41L4A-AS1	58	0.268519	26
EMX2	57	0.248908	26
LTA4H	54	0.271357	26
DSP	54	0.253521	26
GABPB1-AS1	54	0.195652	26
TMEM123	54	0.186207	26
SOCS3	53	0.238739	26
AHCY	53	0.207031	26
COBLL1	53	0.203846	26
ELF3	52	0.351351	26
ITGA2	51	0.344595	26
ZNF32	51	0.236111	26
CCNB1IP1	51	0.22973	26
PAX8	51	0.219828	26
ZKSCAN1	51	0.193916	26
YPEL3	50	0.347222	26
BCL11A	50	0.265957	26
TKT	50	0.177936	26
HIST1H4C	35	0.109718	7
LIG1	27	0.212598	7
PRIM1	26	0.313253	7
RTKN2	23	0.348485	7
EMC9	22	0.122222	7
FBXO5	21	0.172131	7
CDK1	21	0.160305	7
SMC4	21	0.111111	7
HIST1H2BH	20	0.363636	7
HMGB2	20	0.0854701	7
ZC3H6	19	0.153226	7
C21orf58	19	0.153226	7
SMARCB1	19	0.0690909	7
ANP32B	19	0.0652921	7
BAIAP2L1	18	0.227848	7
AURKB	18	0.131387	7
NAE1	18	0.09375	7
CELF1	18	0.0841121	7
TCEA2	18	0.0765957	7
POGZ	18	0.0649819	7
FANCG	17	0.346939	7
PRKDC	17	0.0656371	7
RALY	17	0.0592334	7
TUBA1B	17	0.0532915	7
COX15	16	0.258065	7
PBK	16	0.216216	7
SPC25	16	0.161616	7
GTSE1	16	0.145455	7
TUBG1	16	0.0941176	7
MCM7	16	0.0888889	7
PCM1	16	0.0769231	7
H1F0	16	0.0754717	7
KIAA0101	16	0.0733945	7
MTHFD2	16	0.0666667	7
MRPL27	16	0.064257	7
CDCA7	56	0.306011	8
KIAA0101	55	0.252294	8
CENPK	52	0.253659	8
HELLS	52	0.223176	8
GINS2	51	0.244019	8
DHFR	50	0.234742	8
PXMP2	48	0.196721	8
DUT	48	0.166667	8
PIGX	43	0.188596	8
C12orf75	43	0.161049	8
DTL	41	0.312977	8
RMI2	41	0.292857	8
MYBL2	40	0.314961	8
RFC1	40	0.190476	8
ORC6	38	0.218391	8
SIVA1	38	0.133333	8
ATAD2	37	0.385417	8
ATAD5	37	0.345794	8
XRCC2	37	0.305785	8
RECQL	37	0.2	8
TMEM106C	36	0.129964	8
CARHSP1	36	0.120401	8
FABP5	36	0.118421	8
MCM3	34	0.185792	8
BCL2L12	34	0.17801	8
POP7	34	0.130769	8
HMGA1	34	0.115254	8
CENPU	33	0.292035	8
DEK	33	0.106109	8
BRCA1	32	0.22695	8
TMUB1	32	0.214765	8
STAT1	32	0.186047	8
MRPL23	32	0.159204	8
MPC2	32	0.101587	8
CTNNB1	55	0.261905	9
HNRNPH1	51	0.188889	9
PPP1CB	51	0.174061	9
TP53	47	0.203463	9
MDM4	46	0.20354	9
GOLIM4	46	0.176245	9
ATP1B1	46	0.172932	9
C1orf56	41	0.284722	9
LRRC75A	39	0.333333	9
GUCY1A2	37	0.197861	9
CBX6	37	0.160173	9
NUP155	36	0.413793	9
TSPYL1	36	0.229299	9
LEMD1	36	0.219512	9
CAT	35	0.170732	9
PTPRS	34	0.222222	9
FAT1	33	0.150685	9
TOR1AIP2	33	0.133065	9
THAP5	31	0.234848	9
NEBL	31	0.159794	9
SLC35F6	30	0.225564	9
CDH6	30	0.15873	9
S100A9	29	0.254386	9
SIPA1L2	29	0.243697	9
CDC42SE1	29	0.170588	9
SRSF6	29	0.118852	9
C12orf49	28	0.220472	9
UBTF	28	0.166667	9
EGFL7	27	0.102273	9
LAMB3	26	0.273684	9
TRA2A	26	0.180556	9
CAPZA1	26	0.13198	9
MAP3K13	26	0.0849673	9

### Sheet: Doublet-specific signature gene
Complete remssion doublet-specific signature genes						Progressive diseases doublet-specific signature genes
genes	directionality					genes	directionality
XIST	Downregulated					PCSK1	Upregulated
LAPTM4A	Downregulated					RAB11FIP2	Upregulated
MALAT1	Downregulated					HIST1H4C	Upregulated
NEAT1	Downregulated					CXCL14	Upregulated
PPDPF	Downregulated					HELLS	Upregulated
SAT1	Downregulated					TYMS	Upregulated
OST4	Downregulated					ORC6	Upregulated
DDX5	Downregulated					MYBL2	Upregulated
CIRBP	Downregulated					DNPH1	Upregulated
CD74	Downregulated					SLC29A1	Upregulated
KLK6	Uprregulated					CKS2	Upregulated
UPK3B	Uprregulated					SNRPB	Upregulated
CLDN3	Uprregulated					DHFR	Upregulated
TACSTD2	Uprregulated					CKLF	Upregulated
PRSS2	Uprregulated					GINS2	Upregulated
SPOCK2	Uprregulated					CACYBP	Upregulated
C19orf33	Uprregulated					AKR1B1	Upregulated
KCNK15	Uprregulated					PXMP2	Upregulated
KRT7	Uprregulated					CENPK	Upregulated
BIK	Uprregulated					CENPH	Upregulated
PRSS1	Uprregulated					ZWINT	Upregulated
CLDN16	Uprregulated					CENPM	Upregulated
FOLR3	Uprregulated					NUF2	Upregulated
WFDC2	Uprregulated					GMNN	Upregulated
PDZK1IP1	Uprregulated					TOP2A	Upregulated
KRT19	Uprregulated					RMI2	Upregulated
KLK5	Uprregulated					MCM7	Upregulated
CCL28	Uprregulated					CKS1B	Upregulated
MAL	Uprregulated					LAPTM4B	Upregulated
EFNA1	Uprregulated					DEK	Upregulated
KRT18	Uprregulated					SOD3	Upregulated
FAM213A	Uprregulated					EMC9	Upregulated
KRT8	Uprregulated					RFC4	Upregulated
PART1	Uprregulated					GGH	Upregulated
APOA1	Uprregulated					UBE2T	Upregulated
STON2	Uprregulated					CENPF	Upregulated
UNC5B-AS1	Uprregulated					HMMR	Upregulated
LINC00176	Uprregulated					CENPU	Upregulated
CD9	Uprregulated					LIG1	Upregulated
CRIP1	Uprregulated					RANBP1	Upregulated
NECAB3	Uprregulated					PGP	Upregulated
PLLP	Uprregulated					SVIP	Upregulated
TM4SF1	Uprregulated					AURKB	Upregulated
RNASET2	Uprregulated					TPX2	Upregulated
ECE2	Uprregulated					KIAA0101	Upregulated
PATZ1	Uprregulated					TMEM106C	Upregulated
SEC11C	Uprregulated					MCM5	Upregulated
PPA1	Uprregulated					DTL	Upregulated
ATF5	Uprregulated					NRP1	Upregulated
NQO1	Uprregulated					PRIM1	Upregulated
HPS3	Uprregulated					MCM3	Upregulated
PSMD2	Uprregulated					BRCA1	Upregulated
ASL	Uprregulated					CDK1	Upregulated
EIF3K	Uprregulated					UBE2C	Upregulated
RAN	Uprregulated					LINC00152	Upregulated
IL4I1	Uprregulated					RRM2	Upregulated
GAPDH	Uprregulated					HMGB2	Upregulated
HMGB3	Uprregulated					MOXD1	Upregulated
C20orf24	Uprregulated					C21orf58	Upregulated
CCT2	Uprregulated					CTNNAL1	Upregulated
CDKN2A	Uprregulated					CHAF1A	Upregulated
TBC1D17	Uprregulated					XRCC2	Upregulated
MT1G	Uprregulated					GTSE1	Upregulated
CFB	Uprregulated					BCL2L12	Upregulated
SLC25A3	Uprregulated					TUBG1	Upregulated
MRPL47	Uprregulated					CENPA	Upregulated
ANXA11	Uprregulated					PRR11	Upregulated
ARL13B	Uprregulated					UBE2S	Upregulated
MT1F	Uprregulated					ADD2	Upregulated
PGS1	Uprregulated					NUSAP1	Upregulated
C6orf48	Uprregulated					RAD51AP1	Upregulated
TXNRD1	Uprregulated					PARP1	Upregulated
VDAC2	Uprregulated					CDCA3	Upregulated
SLC25A5	Uprregulated					SPC25	Upregulated
AKR1C3	Uprregulated					MCM2	Upregulated
RAB5B	Uprregulated					ATP1B3	Upregulated
ZFAS1	Uprregulated					IFRD2	Upregulated
ENO1	Uprregulated					ASPM	Upregulated
SHMT2	Uprregulated					BIRC5	Upregulated
BTG3	Uprregulated					PCNA	Upregulated
PIK3IP1	Uprregulated					TUBA1B	Upregulated
UQCRFS1	Uprregulated					DNMT1	Upregulated
SLC41A3	Uprregulated					TMPO	Upregulated
CRYAB	Uprregulated					TBC1D7	Upregulated
NOC4L	Uprregulated					FBXO5	Upregulated
SNRPF	Uprregulated					TK1	Upregulated
PXMP2	Uprregulated					ATAD2	Upregulated
HSP90B1	Uprregulated					RNASEH2A	Upregulated
DDX21	Uprregulated					MKI67	Upregulated
ARMCX6	Uprregulated					SLBP	Upregulated
UBA1	Uprregulated					KIF14	Upregulated
AP2M1	Uprregulated					FABP5	Upregulated
UBA52	Uprregulated					HAPLN3	Upregulated
MKKS	Uprregulated					PIGX	Upregulated
NUTM2B-AS1	Uprregulated					CCDC34	Upregulated
G6PD	Uprregulated					SMC4	Upregulated
TCEAL1	Uprregulated					PPIF	Upregulated
GHITM	Uprregulated					SMARCA4	Upregulated
SNHG25	Uprregulated					ATAD5	Upregulated
PIGT	Uprregulated					PRKDC	Upregulated
UACA	Uprregulated					THYN1	Upregulated
RANBP1	Uprregulated					CDCA7	Upregulated
BRI3	Uprregulated					TCEA2	Upregulated
PGK1	Uprregulated					NUDT1	Upregulated
SUB1	Uprregulated					GPR161	Upregulated
ANXA7	Uprregulated					DUT	Upregulated
NIPSNAP3A	Uprregulated					EMD	Upregulated
ATP5A1	Uprregulated					CENPV	Upregulated
CRABP2	Uprregulated					SGOL2	Upregulated
C20orf27	Uprregulated					NDUFA9	Upregulated
UXT	Uprregulated					FDPS	Upregulated
CEBPB	Uprregulated					XRCC6	Upregulated
PTGDS	Uprregulated					SIVA1	Upregulated
PQBP1	Uprregulated					RECQL	Upregulated
RBMX2	Uprregulated					RALBP1	Upregulated
BST2	Uprregulated					PDIA3	Upregulated
GNB2L1	Uprregulated
ATP2A2	Uprregulated

### Sheet: Cox Regression significant gene
genes	coef	exp(coef)	se(coef)	z	Pr(>|z|)	p.adj
HMGB3	-0.795193	0.451494	0.394482	-2.01579	0.0438217	0.0463499
HMMR	0.614219	1.84821	0.256209	2.39734	0.0165146	0.0277179
MCM2	1.0932	2.98381	0.404339	2.70367	0.0068578	0.0134915
UBE2T	-0.954996	0.384814	0.415788	-2.29683	0.0216282	0.03215
AKR1B1	0.570969	1.76998	0.198638	2.87442	0.00404769	0.011631
ORC6	0.923551	2.51822	0.320411	2.88239	0.00394668	0.011631
RANBP1	-1.18154	0.306806	0.405534	-2.91354	0.00357359	0.0115616
CENPM	0.880605	2.41236	0.397022	2.21803	0.0265531	0.0351073
BIK	0.499286	1.64754	0.16536	3.01939	0.00253282	0.00920576
EMC9	-1.11793	0.326955	0.333555	-3.35157	0.000803544	0.00401772
PQBP1	0.743888	2.1041	0.311057	2.39148	0.0167805	0.0277179
LIG1	0.995369	2.70572	0.449522	2.21429	0.0268092	0.0351073
PTGDS	-0.258535	0.772182	0.109313	-2.36508	0.0180262	0.0283269
DDX5	2.0941	8.11816	0.538396	3.88953	0.00010044	0.00139153
CRYAB	0.348641	1.41714	0.143045	2.43728	0.0147984	0.0262552
GAPDH	-1.81695	0.162521	0.506974	-3.58391	0.000338494	0.00265959
CDCA3	1.95751	7.08169	0.536627	3.64781	0.000264489	0.00242449
FBXO5	1.59318	4.91936	0.409801	3.88769	0.000101202	0.00139153
MCM3	-1.71916	0.179217	0.421022	-4.0833	4.44012e-05	0.00122103
SMC4	-0.796428	0.450937	0.35639	-2.23471	0.0254365	0.0351073
KIF14	1.07914	2.94215	0.498774	2.16359	0.0304961	0.0364627
ANXA11	-0.964585	0.381142	0.434148	-2.22179	0.0262976	0.0351073
CENPK	1.05669	2.87682	0.382251	2.76437	0.00570321	0.013128
DEK	1.09617	2.99267	0.459839	2.3838	0.0171347	0.0277179
SNRPB	-1.06832	0.343585	0.533679	-2.0018	0.0453061	0.0470157
ASL	0.795608	2.21579	0.297949	2.67029	0.00757866	0.0143733
UXT	-1.01226	0.363397	0.399483	-2.53392	0.0112793	0.0206788
SMARCA4	0.885377	2.4239	0.325078	2.72358	0.00645779	0.0134915
DNMT1	-1.09756	0.333685	0.326247	-3.3642	0.000767666	0.00401772
UBA1	0.719668	2.05375	0.343159	2.09719	0.0359769	0.0410461
RAN	-1.27432	0.279621	0.559636	-2.27705	0.022783	0.0329755
PCNA	1.95434	7.05927	0.634286	3.08117	0.0020619	0.00872342
NDUFA9	1.18492	3.27041	0.514395	2.30351	0.02125	0.03215
MKI67	0.812702	2.25399	0.39029	2.0823	0.0373146	0.0410461
CENPH	-1.29361	0.27428	0.337807	-3.82942	0.000128444	0.00141289
BTG3	0.556802	1.74508	0.196803	2.82924	0.00466593	0.0120194
FDPS	-0.981983	0.374568	0.482523	-2.0351	0.0418409	0.0451226
AP2M1	1.78962	5.98718	0.596051	3.00246	0.00267804	0.00920576
HMGB2	-0.882199	0.413872	0.4222	-2.08953	0.0366601	0.0410461
GHITM	0.878275	2.40675	0.401941	2.18509	0.0288825	0.0355908
CCT2	1.03013	2.80142	0.303658	3.39239	0.000692866	0.00401772
KLK5	-0.23925	0.787218	0.0836387	-2.86052	0.00422947	0.011631
TK1	-1.08219	0.338854	0.491799	-2.20046	0.027774	0.0355249
UBE2C	-1.53409	0.215652	0.567517	-2.70316	0.00686839	0.0134915
RMI2	0.775346	2.17134	0.280625	2.76293	0.00572857	0.013128
PXMP2	1.33412	3.79665	0.38437	3.47092	0.000518669	0.00356585
ZFAS1	0.800896	2.22754	0.292057	2.74226	0.0061018	0.0134239
EIF3K	0.66227	1.93919	0.234878	2.81964	0.00480778	0.0120194
NQO1	0.313956	1.36883	0.160065	1.96143	0.049829	0.049829
AKR1C3	0.260399	1.29745	0.119347	2.18186	0.0291198	0.0355908
XRCC2	-1.09515	0.334491	0.336095	-3.25845	0.00112024	0.00513444
SVIP	-1.20406	0.299975	0.278317	-4.3262	1.51701e-05	0.000834355
TXNRD1	-0.901882	0.405805	0.456768	-1.97449	0.0483264	0.0492214
CKLF	-0.589092	0.554831	0.275942	-2.13484	0.0327743	0.0383529
NEAT1	-0.739118	0.477535	0.243419	-3.0364	0.00239419	0.00920576

### Sheet: Long Rank significant genes
genes	p_values
HMGB3	1.46682e-05
UBE2T	1.4858e-06
ORC6	0.000450806
RANBP1	0.00585912
CENPM	0.0463793
EMC9	0.000384448
PQBP1	0.00565791
DDX5	0.0293604
CRYAB	0.00093101
GAPDH	0.00137872
CDCA3	0.00510005
FBXO5	0.0441355
MCM3	0.00183234
KIF14	0.00618675
CENPK	0.00513507
DEK	0.00419569
ASL	0.0103275
UXT	0.0212721
SMARCA4	0.0451876
DNMT1	0.0218301
RAN	0.0211564
CENPH	0.00214681
BTG3	0.0296191
FDPS	0.0420378
CCT2	0.00133338
TK1	0.00419187
ZFAS1	0.0133891
EIF3K	0.000896219
NQO1	0.036586
AKR1C3	0.0326268
XRCC2	0.0144583
SVIP	0.0082415
TXNRD1	0.0222195
NEAT1	0.000852327
